# Flower/FLWR-1 regulates neuronal activity *via* the plasma membrane Ca^2+^-ATPase to promote recycling of synaptic vesicles

**DOI:** 10.1101/2024.10.07.617020

**Authors:** Marius Seidenthal, Jasmina Redzovic, Jana F. Liewald, Dennis Rentsch, Stepan Shapiguzov, Noah Schuh, Nils Rosenkranz, Stefan Eimer, Alexander Gottschalk

## Abstract

The Flower protein was suggested to couple the fusion of synaptic vesicles (SVs) to their recycling in different model organisms. It is supposed to trigger activity-dependent bulk endocytosis by conducting Ca2+ at endocytic sites. However, this mode of action is debated. Here, we investigated the role of the Caenorhabditis elegans homolog FLWR-1 in neurotransmission. Our results confirm that FLWR-1 facilitates the recycling of SVs at the neuromuscular junction (NMJ). Ultrastructural analysis of synaptic boutons after hyperstimulation revealed an accumulation of large endocytic structures in flwr-1 mutants. These findings do not support a role of FLWR-1 in the formation of bulk endosomes but rather a function in their breakdown. Unexpectedly, loss of FLWR-1 led to increased neuronal Ca2+ levels in axon terminals during stimulation, particularly in GABAergic motor neurons, causing excitation-inhibition imbalance. We found that this increased NMJ transmission might be caused by deregulation of MCA-3, the nematode orthologue of the plasma membrane Ca2+ ATPase (PMCA). In vivo molecular interactions indicated that FLWR-1 may be a positive regulator of the PMCA and might influence its recycling through modification of plasma membrane levels of PI(4,5)P2.
