## Supplementary material for "Flower/FLWR-1 regulates neuronal activity *via* the plasma membrane Ca^2+^-ATPase to promote recycling of synaptic vesicles": Suppl. Table S1 Plasmids

### Sheet: Tabelle1
Plasmid	Description	Method	Restriction Enzymes	Primers	Templates
	pmyo-3::NRA-2::VN173
	pmyo-3::UNC-1::VN173
pMSE06	pflwr-1::FLWR-1	Ligation	SacII, KpnI	oMSE35 (5’-AAACCGCGGAGCTCAGTCGGTAGTGGTTGGG-3’), oMSE36 (5’- AAAGGTACCTTATGGAATGTTGGATTGGTTGACCTG-3’)	N2 genome, pBJ11 (Seidenthal et al., 2023)
pMSE08	pflwr-1::GFP::FLWR-1	Gibson assembly	x	oMSE39(5’-GGTAATTGTTCTCTGTCGACATGAGTAAAGGAGAAGAACTTTTCACTGG-3’) , pMSE40(5’-CCAGACGCGGCAGCCCCCATTGCGACTGGTACCGAGCCAC-3’), oMSE41(5’-GTGGCTCGGTACCAGTCGCAATGGGGGCTGCCGCGTCTGG-3’), pMSE42(5’-AGTTCTTCTCCTTTACTCATGTCGACAGAGAACAATTACCTGCAACGTG-3’)	pMSM08, pMSE06
pMSE10	pflwr-1::FLWR-1::SL2::mCherry	Gibson assembly	x	oMSE43 (5’-AGTAATATTTAAATTTTCAGAGCTCCGCATCGGCCGCTGT-3’) , oMSE44 (5’-GCGGGCCTGCAGGCCCTAGGTTATGGAATGTTGGATTGGTTGACCTGTGG-3’), oMSE45 (5’-ACCAATCCAACATTCCATAAcCTAGGGCCTGCAGGCCCGC-3’) , oMSE46 (5’-ACAGCGGCCGATGCGGAGCTCTGAAAATTTAAATATTACTCGTTAGTTAGTAGAACTCAGTTTAAACTTACTCTGAT-3’)	pMSE06, pDV21 (Vettkotter et al., 2022)
pMSE16	punc-17::FLWR-1::SL2::mCherry	Gibson assembly	x	oMSE79 (5’-TTTCAGGAGGACCCTTGGAAATGGGGGCTGCCGCGTCTGG-3’) oMSE80 (5’-GCATGCAAGCTTGGCGTAATCATGGTCATAGCTGTTTCCTGTGTGAAATTGT-3’), oMSE81 (5’-AGGAAACAGCTATGACCATGATTACGCCAAGCTTGCATGC-3’), oMSE82 (5’-CCAGACGCGGCAGCCCCCATTTCCAAGGGTCCTCCTGAAA-3’)	pMSE01 (Seidenthal et al., 2023), pMSE10
pMSE17	pflwr-1::FLWR-1(E74Q)::SL2::mCherry	Mutagenesis	x	oMSE69 (5’-ATTAGTCATTGCGCTGCAGGCCCCATTCTGC-3’), oMSE70 (5’- GCAGAATGGGGCCTGCAGCGCAATGACTAAT-3’)	pMSE10
pMSE20	pmyo-3::FLWR-1::SL2::mCherry	Gibson assembly	x	oMSE93 (5’-TCCCGGCCGCCATGGCCGCGaagcttgggctgcaggtcgg-3’), oMSE94 (5’-CCAGACGCGGCAGCCCCCATctctagatggatctagtggtcgtggg-3’), oMSE95 (5’-accactagatccatctagagATGGGGGCTGCCGCGTCTGGAGTTAGCA-3’), oMSE96 (5’-ccgacctgcagcccaagcttCGCGGCCATGGCGGCCGGGA-3’),	pFB11, pMSE10
pMSE29	punc-47::TagRFP::ELKS-1	Ligation	NcoI, SphI	oMSE121 (5’-AAAGCATGCAGCTTGTTGTCATCACTTC-3’), oMSE122 (5’-AAACCATGGTTCCAAGGGTCCTCCTG-3’)	pMSE07, p1676
pMSE30	punc-17b::ChrimsonSA	Gibson assembly	NcoI, NheI	oMSE132 (5’-TCAGGAGGACCCTTGGCTAGATGGCTGAGCTGATCAGCAG-3’), oMSE133 (5’-GCTCAGATATCAATACCATGTCACACTGTGTCCTCGTCC-3’)	pMSE01 (Seidenthal et al., 2023), pMSE27
pMSE36	punc-47::FLWR-1::SL2::mCherry	Gibson assembly	KpnI, EcoRI	oMSE146 (5’-GACCCTTGCTTGGAGGGTACATGGGGGCTGCCGCGTCT-3’), oMSE147 (5’-GGTAGCGACCGGCGCTCAGTTG-3’)	pMSE10, pMSM08
pMSE50	pflwr-1::FLWR-1(R27A/K31A)::SL2::mCherry	Mutagenesis	x	oMSE160 (5’-GTTGCCTTCCTGGCAGCAGGAGTCGCC-3’), oMSE161(5’-CCTGCTGCCAGGAAGGCAACCCACCTGC-3’)	pMSE10
pMSE53	punc-25::ChrimsonSA	Ligation	SphI, BamHI	x	pMSE30, pJH2523
pMSE57	punc-47::MCA-3b::SL2::mCherry	Ligation	SphI, AgeI	x	pMSE39, pAB28
pMSE58	punc-122::FLWR-1::SL2::mCherry	Gibson assembly	AgeI, EcoRI	oMSE173 (5’-aggacccttgagggtaccggATGGGGGCTGCCGCGTCTG-3’), oMSE174 (5’-ACCGGCGCTCAGTTGGAATTTTACTTGTACAGCTCGTCCATGCCGCC -3’)	punc-122::GFP, pMSE10
pMSE59	pflwr-1::FLWR-1::VC155	Gibson assembly	x	oMSE124 (5’-CAGCTATGACCATGATTACGCCAAG-3’), oMSE167 (5’-TCGTTCGGGATTTTGCACGCTGGAATGTTGGATTGGTTGACC -3’) , oMSE123 (5’-CTTGGCGTAATCATGGTCATAGCTGTTTCCTG-3’), oMSE168 (5’- TCAACCAATCCAACATTCCAGCGTGCAAAATCCCGAACGACC-3’)	pMSE10, pnra-4::NRA-4::VC155
pMSE60	pmyo-3::MCA-3b::VN173	Gibson assembly	KpnI, XbaI	oMSE169 (5’- CGACCACTAGATCCATCTAGATGCCCGAATATGGTGCATC-3’) , oMSE170 (5’- CCACCGGTTTGGTCGGGTACCCCCACGTGAGCAACAGAAACTGGAG-3’)	pFC22, pmyo-3::NRA-2::VN173
pMSE61	punc-122::FLWR-1::SL2::mCherry(E74Q)	Gibson assembly	AgeI, EcoRI	oMSE173 (5’-aggacccttgagggtaccggATGGGGGCTGCCGCGTCTG-3’), oMSE174 (5’-ACCGGCGCTCAGTTGGAATTTTACTTGTACAGCTCGTCCATGCCGCC -3’)	punc-122::GFP, pMSE17
pMSE62	punc-122::FLWR-1::SL2::mCherry(R27A/K31A)	Gibson assembly	AgeI, EcoRI	oMSE173 (5’-aggacccttgagggtaccggATGGGGGCTGCCGCGTCTG-3’), oMSE174 (5’-ACCGGCGCTCAGTTGGAATTTTACTTGTACAGCTCGTCCATGCCGCC -3’)	punc-122::GFP, pMSE50
