## Supplementary material for "Flower/FLWR-1 regulates neuronal activity *via* the plasma membrane Ca^2+^-ATPase to promote recycling of synaptic vesicles": Suppl. Table S2 Strains

### Sheet: Tabelle1
Strain designation	Genetic background	Transgene	Figures	Source
CB1072	unc-29(e1072)			CGC/C. elegans Gene Knockout Consortium
CB1265	unc-104(e1265)			Stefan Eimer
RB1658	mca-3(ok2048)		Fig.S10	CGC/C. elegans Gene Knockout Consortium
RB2305	flwr-1(ok3128)			CGC/C. elegans Gene Knockout Consortium
GS1912	dpy-20(e1282)	arIs37 [myo-3p::ssGFP + dpy-20(+)]	Fig.5A+B	Fares and Greenwald (2001)
PHX8965	N2	sybIs8965[pmyo-2::mCherry, punc-17::ChrimsonSA, punc-17::SNG-1::2xpHluorin]		This study/SunyBiotech
NP898	N2	cdIs80 [pcc1::PLCd::GFP + rol-6(su1006)]	Fig.8C+D	Bednarek et al. (2007)
ZX381	acr-16(ok789)		Fig.S3C	CGC/C. elegans Gene Knockout Consortium (RB918 outcrossed 3x)
ZX460	N2	zxIs6[punc-17::chop-2(H134R)::yfp;lin-15+]	Fig.1C-E, Fig.3D+E, Fig.5G-J Fig.6A-D, Fig. 7D Fig.8B, Fig.S1A-C Fig.S2D+E, Fig.S3A,B, Fig.S6, Fig.S7, Fig.S8B	Liewald et al. (2008)
ZX531	unc-47(e307)	zxIs6[punc-17::chop-2(H134R)::yfp;lin-15+]	Fig.3E, Fig.S3D	Liewald et al. (2008)
ZX3044	flwr-1(ok3128)		Fig.S3C, Fig.S10	This study; RB2305 was outcrossed 3x
ZX3071	flwr-1(ok3128)	zxIs6[punc-17::chop-2(H134R)::yfp;lin-15+]	Fig.1C-E, Fig.3D+E, Fig.5G-J Fig.6A-D, Fig. 7D Fig.8B, Fig.S1A-C Fig.S2D+E, Fig.S3A,B, Fig.S6, Fig.S7, Fig.S8B	This study
ZX3126	flwr-1(ok3128)	zxEx1366[pflwr-1::FLWR-1::SL2::mCherry]; zxIs6[punc-17::chop-2(H134R)::yfp;lin-15+]	Fig. 1C-E, Fig.8B, Fig.S1C	This study
ZX3201	flwr-1(ok3128)	zxEx1379[pflwr-1::FLWR-1(E74Q)::SL2::mCherry]; zxIs6[punc-17::chop-2(H134R)::yfp;lin-15+]	Fig.8B	This study
ZX3439	flwr-1(ok3128)	zxEx1421[pmyo-3::FLWR-1::SL2::mCherry]; zxIs6[punc-17::chop-2(H134R)::yfp;lin-15+]	Fig. S3B	This study
ZX3523	flwr-1(ok3128); unc-47(e307)	zxIs6[punc-17::chop-2(H134R)::yfp;lin-15+]	Fig.3E, Fig.S3D	This study
ZX3633	N2	zxIs148[punc-17(short)::tagRFP-ELKS-1; pmyo-2::m-Cherry]; zxEx1459[pflwr-1::GFP::FLWR-1]	Fig.3A+B, Fig.S4A+C	This study
ZX3686	N2	zxEx1464[punc-17b::ChrimsonSA; punc-17b::GCaMP6fOpt; pmyo2::mCherry]	Fig.4E+F, Fig.7B+C	This study
ZX3679	N2	zxEx1462[pflwr-1::GFP::FLWR-1; punc-47::ELKS-1::TagRFP]	Fig.3C, Fig.S4B+C	This study
ZX3680	flwr-1(ok3128)	zxEx1463[punc-17::FLWR-1::SL2::mCherry]; zxIs6[punc-17::chop-2(H134R)::yfp;lin-15+]	Fig.3D	This study
ZX3707	flwr-1(ok3128)	zxEx1464[punc-17b::ChrimsonSA; punc-17b::GCaMP6fOpt; pmyo2::mCherry]	Fig.4E+F, Fig.7B+C	This study
ZX3708	N2	zxIs252[psnb-1::SNB-1::mCherry; pflwr-1::GFP::FLWR-1]	Fig.2A-G, Fig. S2F	This study
ZX3739	mca-3(ok2048)	zxIs6[punc-17::chop-2(H134R)::yfp;lin-15+]	Fig.7D	This study
ZX3746	mca-3(ok2048)	zxEx1464[punc-17b::ChrimsonSA; punc-17b::GCaMP6fOpt; pmyo2::mCherry]	Fig.7B+C	This study
ZX3771	unc-104(e1265)	zxIs252[psnb-1::SNB-1::mCherry; pflwr-1::GFP::FLWR-1]	Fig.2H, Fig. S2F	This study
ZX3793	mca-3(ok2048); flwr-1(ok3128)	zxIs6[punc-17::chop-2(H134R)::yfp;lin-15+]	Fig. 7D	This study
ZX3806	flwr-1(ok3128)	zxEx1502[punc-47::FLWR-1::SL2::mCherry]; zxIs6[punc-17::chop-2(H134R)::yfp;lin-15+]	Fig.3D	This study
ZX3848	N2	sybIs8965[pmyo-2::mCherry, punc-17::ChrimsonSA, punc-17::SNG-1::2xpHluorin]	Fig.5C-F	This study; PHX8965 was outcrossed 3x
ZX3849	flwr-1(ok3128)	sybIs8965[pmyo-2::mCherry, punc-17::ChrimsonSA, punc-17::SNG-1::2xpHluorin]	Fig.5C-F	This study
ZX3881	mca-3(ok2048); flwr-1(ok3128)	zxEx1464[punc-17b::ChrimsonSA; punc-17b::GCaMP6fOpt; pmyo2::mCherry]	Fig.7B+C	This study
ZX3885	N2	zxEx1540[punc-25::GCaMP3::SL2::wCherry; punc-25::ChrimsonSA; pmyo2::mCherry]	Fig.4A+B	This study
ZX3912	flwr-1(ok3128); dpy-20(e1282)	arIs37 [myo-3p::ssGFP + dpy-20(+)]	Fig.5A+B	This study
ZX3920	unc-29(e1072); flwr-1(ok3128)	zxIs3[punc-47::chop-2(H134R)::yfp;lin-15+]	Fig.4C+D	This study
ZX3921	unc-29(e1072)	zxIs3[punc-47::chop-2(H134R)::yfp;lin-15+]	Fig.4C+D	This study
ZX3913	flwr-1(ok3128)	zxEx1517[pflwr-1::FLWR-1(R27A/K31A)::SL2::mCherry]; zxIs6[punc-17::chop-2(H134R)::yfp;lin-15+]	Fig.8B	This study
ZX3928	flwr-1(ok3128)	zxEx1540[punc-25::GCaMP3::SL2::wCherry; punc-25::ChrimsonSA; pmyo2::mCherry]	Fig.4A+B	This study
ZX3956	flwr-1(ok3128)	cdIs80 [pcc1::PLCd::GFP + rol-6(su1006)]	Fig.8C+D	This study
ZX4027	N2	zxEx1554[punc-17::MCA-3b::YFP]	Fig.9C-E	This study
ZX4028	flwr-1(ok3128)	zxEx1554[punc-17::MCA-3b::YFP]	Fig.9C-E	This study
ZX4029	flwr-1(ok3128)	zxEx1555[pmyo-3::FLWR-1::SL2::mCherry; punc-17::FLWR-1::SL2::mCherry]; zxIs6[punc-17::chop-2(H134R)::yfp;lin-15+]	Fig.S3B	This study
ZX4030	flwr-1(ok3128)	zxEx1556[pmyo-3::FLWR-1::SL2::mCherry; punc-47::FLWR-1::SL2::mCherry]; zxIs6[punc-17::chop-2(H134R)::yfp;lin-15+]	Fig.S3B	This study
ZX4031	flwr-1(ok3128)	zxEx1463[punc-17::FLWR-1::SL2::mCherry]; zxEx1464[punc-17b(zimmerlab)::ChrimsonSA; punc-17b(zimmerlab)::GCaMP6fOpt]	Fig.4E+F	This study
ZX4032	flwr-1(ok3128)	zxEx1421[pmyo-3::FLWR-1::SL2::mCherry]; zxEx1464[punc-17b(zimmerlab)::ChrimsonSA; punc-17b(zimmerlab)::GCaMP6fOpt]	Fig.4E+F	This study
ZX4033	flwr-1(ok3128); acr-16(ok789)		Fig.S3C	This study
ZX4034	flwr-1(ok3128)	zxEx1557[punc-47::MCA-3b::SL2::mCherry]; zxIs6[punc-17::chop-2(H134R)::yfp;lin-15+]	Fig.S8B	This study
ZX4038	N2	zxEx1560[pflwr-1::FLWR-1::VC155; pmyo-3::MCA-3b::VN173; pmyo-2::mCherry]	Fig.9B	This study
ZX4039	N2	zxEx1561[pflwr-1::FLWR-1::VC155; pmyo-3::NRA-2::VN173; pmyo-2::mCherry]	Fig.9B	This study
ZX4041	flwr-1(ok3128)	zxEx1562[punc-122::FLWR-1::SL2::mCherry]; arIs37[pmyo-3::ssGFP]	Fig.5A+B	This study
ZX4042	flwr-1(ok3128)	zxEx1563[punc-122::FLWR-1::SL2::mCherry]; cdIs80 [pcc1::PLCd::GFP + rol-6(su1006)]	Fig.8D	This study
ZX4043	flwr-1(ok3128)	zxEx1564[punc-122::FLWR-1(E74Q)::SL2::mCherry]; cdIs80 [pcc1::PLCd::GFP + rol-6(su1006)]	Fig.8D	This study
ZX4044	flwr-1(ok3128)	zxEx1565[punc-122::FLWR-1(R27A/K31A)::SL2::mCherry]; cdIs80 [pcc1::PLCd::GFP + rol-6(su1006)]	Fig.8D	This study
ZX4045	N2	zxEx1566[pflwr-1::FLWR-1::VC155; pmyo-3::UNC-1::VN173; pmyo-2::mCherry]	Fig.9B	This study
