## Supplementary material for "Flower/FLWR-1 regulates neuronal activity *via* the plasma membrane Ca^2+^-ATPase to promote recycling of synaptic vesicles": Suppl. Table S3 CENGen data flwr-1 and mca-3

flwr-1/F20D1.1	Cell type	Expression level			mca-3	Cell type	Expression level
1	ADA	60.539			1	ADA	149.56
2	ADE	134.493			2	ADE	112.465
3	ADF	78.041			3	ADF	126.942
4	ADL	69.33			4	ADL	67.795
5	AFD	44.105			5	AFD	67.465
6	AIA	66.546			6	AIA	42.8
7	AIB	109.614			7	AIB	122.776
8	AIM	107.031			8	AIM	112.207
9	AIN	69.508			9	AIN	191.087
10	AIY	80.855			10	AIY	95.459
11	AIZ	290.369			11	AIZ	211.845
12	ALA	142.536			12	ALA	303.376
13	ALM	27.072			13	ALM	253.83
14	ALN	169.262			14	ALN	519.686
					15	AMsh	80.139
15	AMso	57.529			16	AMso	157.437
16	Anal_muscle	52.496			17	Anal_muscle	85.838
17	AQR	71.597			18	AQR	76.724
18	Arcade_cell	85.872			19	Arcade_cell	84.229
19	AS	129.949			20	AS	708.492
20	ASEL	20.74			21	ASEL	148.897
21	ASER	70.331			22	ASER	136.524
22	ASG	170.109			23	ASG	84.179
23	ASH	70.56			24	ASH	105.598
24	ASI	32.318			25	ASI	113.535
25	ASJ	74.102			26	ASJ	70.399
26	ASK	27.199			27	ASK	95.953
27	AUA	45.726			28	AUA	253.363
28	AVA	79.171			29	AVA	478.154
29	AVB	17.324			30	AVB	172.44
30	AVD	42.137			31	AVD	377.473
31	AVE	28.213			32	AVE	476.299
32	AVF	139.514			33	AVF	302.168
33	AVG	74.567			34	AVG	444.94
34	AVH	59.786			35	AVH	286.26
35	AVJ	83.941			36	AVJ	278.624
36	AVK	83.252			37	AVK	108.671
37	AVL	99.615			38	AVL	249.397
38	AVM	47.128			39	AVM	150.098
39	AWA	19.07			40	AWA	65.761
40	AWB	66.29			41	AWB	62.357
41	AWC_OFF	56.897			42	AWC_OFF	179.405
42	AWC_ON	49.17			43	AWC_ON	132.716
43	BAG	71.493			44	BAG	174.824
44	BDU	120.903			45	BDU	114.609
45	Body_wall_muscle	8.452			46	Body_wall_muscle	122.478
46	Body_wall_muscle_anterior	6.588			47	Body_wall_muscle_anterior	46.567
47	CAN	140.734			48	CAN	199.762
48	CEP	121.231			49	CEP	248.912
49	CEPsh	77.661			50	CEPsh	57.577
50	Coelomocyte	62.316			51	Coelomocyte	24.747
51	DA	102.773			52	DA	1172.693
					53	DA9	329.601
52	DB	84.151			54	DB	684.306
53	DB01	79.54			55	DB01	432.422
54	Distal_tip_cell	101.624			56	Distal_tip_cell	89.304
55	DVA	94.608			57	DVA	142.763
56	DVB	52.146			58	DVB	338.366
57	DVC	91.561			59	DVC	131.759
58	Epidermis	10.301			60	Epidermis	50.39
					61	Excretory_cell	131.735
59	Excretory_gland_cell	25.022			62	Excretory_gland_cell	0.436
60	FLP	29.978			63	FLP	626.676
61	Germline	36.708			64	Germline	42.366
62	Glia_1	50.43			65	Glia_1	113.931
63	Glia_2	36.09			66	Glia_2	79.597
64	Glia_3	48.042			67	Glia_3	38.567
65	Glia_4	25.025			68	Glia_4	227.515
66	Glia_5	7.949			69	Glia_5	7.949
67	Gonadal_sheath_cell	21.416			70	Gonadal_sheath_cell	142.125
68	hmc	9.586			71	hmc	429.713
69	HSN	103.815			72	HSN	699.141
70	I1	119.3			73	I1	375.126
					74	I2	336.924
71	I3	154.949			75	I3	176.869
72	I4	442.485			76	I4	168.786
73	I5	104.87			77	I5	215.34
					78	I6	88.467
74	IL1	73.681			79	IL1	223.006
75	IL2_DV	320.327			80	IL2_DV	267.962
76	IL2_LR	232.636			81	IL2_LR	215.064
77	Intestine	89.391			82	Intestine	84.773
78	LUA	17.362			83	LUA	460.966
79	M1	105.17			84	M1	360.483
80	M2	180.552			85	M2	415.654
81	M3	191.712			86	M3	200.056
82	M4	30.292			87	M4	40.611
83	M5	87.825			88	M5	267.195
84	Marginal_cell	66.809			89	Marginal_cell	219.461
85	MC	89.182			90	MC	534.076
86	MI	66.136			91	MI	137.963
87	NSM	432.752			92	NSM	253.358
					93	OLL	353.685
88	OLQ	23.671			94	OLQ	215.988
89	PDA	165.358			95	PDA	255.17
90	PDB	159.173			96	PDB	507.86
91	PDE	158.63			97	PDE	89.829
92	PHA	31.905			98	PHA	221.087
93	Pharyngeal_gland_cell	24.22			99	Pharyngeal_gland_cell	59.519
94	Pharyngeal_muscle	45.566			100	Pharyngeal_muscle	38.822
95	PHB	38.431			101	PHB	94.601
96	PHC	28.765			102	PHC	154.506
					103	PHsh	16.805
					104	PHso	47.831
97	PLM	23.429			105	PLM	235.108
98	PLN	53.806			106	PLN	249.415
99	PQR	45.857			107	PQR	473.581
100	PVC	84.999			108	PVC	325.056
101	PVD	28.397			109	PVD	817.202
102	PVM	32.55			110	PVM	506.953
103	PVN	102.564			111	PVN	436.218
104	PVP	9.137			112	PVP	145.946
105	PVQ	16.74			113	PVQ	242.652
106	PVR	55.794			114	PVR	138.273
107	PVT	268.217			115	PVT	288.213
108	PVW	108.45			116	PVW	172.698
109	Rectal_gland	53.922			117	Rectal_gland	76.843
110	RIA	87.897			118	RIA	287.029
111	RIB	86.594			119	RIB	475.072
112	RIC	49.956			120	RIC	188.102
113	RID	94.732			121	RID	237.179
114	RIF	84.037			122	RIF	292.552
115	RIG	92.882			123	RIG	223.214
116	RIH	166.878			124	RIH	239.894
117	RIM	31.289			125	RIM	253.266
118	RIP	122.152			126	RIP	216.343
119	RIR	63.857			127	RIR	353.361
120	RIS	22.082			128	RIS	103.434
121	RIV	41.144			129	RIV	209.088
122	RIV_stressed	23.335			130	RIV_stressed	58.673
123	RMD_DV	86.874			131	RMD_DV	493.747
124	RMD_LR	55.036			132	RMD_LR	360.317
125	RME_DV	43.571			133	RME_DV	548.049
126	RME_LR	33.524			134	RME_LR	374.357
127	RMF	129.764			135	RMF	264.654
128	RMG	44.452			136	RMG	61.137
129	RMH	28.098			137	RMH	249.401
					138	SAA	400.953
130	SAB	82.542			139	SAB	656.013
131	SDQ	157.17			140	SDQ	191.975
132	Seam_cell	20.455			141	Seam_cell	156.706
133	SIA	57.294			142	SIA	147.296
134	SIB	64.371			143	SIB	282.158
135	SMB	33.821			144	SMB	324.23
136	SMD	83.796			145	SMD	427.013
137	SMD_stressed	17.026			146	SMD_stressed	95.116
138	Sperm	0.854			147	Sperm	79.113
139	Spermatheca	41.31			148	Spermatheca	51.667
140	Spermathecal-uterine_junction_or_uterine_toroid	15.073			149	Spermathecal-uterine_junction_or_uterine_toroid	4.402
141	Unannotated	72.547			150	Unannotated	522.464
142	Unknown_non_neuronal	27.477			151	Unknown_non_neuronal	62.297
143	Unknown_non_neuronal_2	61.535			152	Unknown_non_neuronal_2	68.259
144	Unknown_non-neuronal_3	15.95			153	Unknown_non-neuronal_3	87.968
145	URA	72.002			154	URA	224.061
146	URB	162.235			155	URB	231.525
147	URX	108.148			156	URX	129.289
148	URY	60.823			157	URY	261.708
149	Uterine_cell	59.725			158	Uterine_cell	81.584
150	VA	59.405			159	VA	510.741
151	VA12	137.756			160	VA12	245.143
152	VB	82.474			161	VB	469.003
153	VB01	98.194			162	VB01	278.598
154	VB02	51.172			163	VB02	265.095
155	VC	176.049			164	VC	378.378
156	VC_4_5	105.615			165	VC_4_5	352.075
157	VD_DD	75.625			166	VD_DD	904.113
					167	Vulval_cells	6.285
158	Vulval_muscle	19.559			168	Vulval_muscle	75.102
159	XXX	41.198			169	XXX	46.224
